# The soil emergence-related transcription factor PIF3 regulates root penetration by interacting with the receptor kinase FER

**DOI:** 10.1101/2023.02.02.526371

**Authors:** Fan Xu, Jia Chen, Yingbin Li, Shilin Ouyang, Yirong Wang, Xianming Fang, Kai He, Feng Yu

## Abstract

The cotyledons of etiolated seedlings from terrestrial flowering plants must emerge from the soil surface, while roots must penetrate the soil to ensure plant survival. We show here that the soil emergence-related transcription factor PHYTOCHROME-INTERACTING FACTOR 3 (PIF3) regulates root penetration via transducing external signals perceived by the receptor kinase FERONIA (FER) in *Arabidopsis thaliana*. The loss of FER function in the *fer-4* mutant resulted in a severe defect in root penetration into hard soil or medium. Single-cell RNA-seq profiling of roots revealed a distinct cell clustering pattern, especially for root cap cells, and revealed PIF3 as one of FER-regulated transcription factor. Biochemical, imaging, and genetic experiments confirmed that PIF3 is required for root penetration into soil. Moreover, FER interacted with and stabilized PIF3, which then modulated the expression of mechanosensitive ion channel and the sloughing of outer cells in the root cap. Based on these findings, we propose a novel mechanism of soil penetration by plant roots.
