## Supplementary material for "The soil emergence-related transcription factor PIF3 regulates root penetration by interacting with the receptor kinase FER": Table S1

### Sheet: Sheet1
Use	Primer name	Forward (5'--3')	Reverse (5'--3')
Heterogeneous expression	PIF3 for pGEX-4T-1	GTTCCGCGTGGATCCATGCCTCTGTTTGAGCTTT	TCGACCCGGGAATTCTTACGACGATCCACAAAACT
Y2H	PIF3 for pGAD-T7	GAGGCCAGTGAATTCATGCCTCTGTTTGAGCTTT	GAGCTCGATGGATCCC CGACGATCCACAAAACTGAT
BiFC	PIF3 for pE3449	TCAAGCTTCGAATTCATGCCTCTGTTTGAGCTTT	CTGCTTGTCTAGGATCCCCGACGATCCACAAAACTGAT
	PIF3 for pE3308	TCAAGCTTCGAATTCATGCCTCTGTTTGAGCTTT	TCACCATCAGGATCCCGACGATCCACAAAACTGAT
Transgenic materials	pPIF3 for 1300	TATGACCATGATTACGAATTCATAAACCAGAAGATGCAACGTTC	CTCAAACAGAGGCATGGTGTTGCGTTTTACAGAAA
	PIF3 CDS for 1300	GTAAAACGCAACACCATGCCTCTGTTTGAGCTTTT	TCCTCCTCCTCCTCCTCCGGATCCCGATCCACAAAACTGATCAGAAG
	PIF3 CDS-mCh for pHB	TCTCTCAAGCTTGGATCCATGCCTCTGTTTGAGCTTTTCA	GCCCTTGCTCACCATCGACGATCCACAAAACTGAT
	mCherry for pHB	TTTTGTGGATCGTCGATGGTGAGCAAGGGCGAGGA	GATACGAACGAAAGCTCTAGACTACTTGTACAGCTCGTCCATG
	PIF3 CDS-dTo for pHB	TCTCTCAAGCTTGGATCCATGCCTCTGTTTGAGCTTTTCA	GCCCTTGCTCACCATCGACGATCCACAAAACTGATC
	dTomato for pHB F3	TTTTGTGGATCGTCGATGGTGAGCAAGGGCGAGGA	GATACGAACGAAAGCTCTAGATTACTTGTACAGCTCGTCCAT
CHIP-qPCR	PIEZO for CHIP mtf 1	CTGGGGCCCCTACTAAATGATATAA	AGTGTCTGTTGGTTCTTCTATTCG
	PIEZO for CHIP mtf 2	GCAGCCTTGGAATAAATAAAGTTAG	TTGAGGTTCAAGGCTATGCATC
EMSA	Piezo-heat-prb 1 (labelled)	CCTAGAACTAAACACATGAGCCTCCTTCTT	AAGAAGGAGGCTCATGTGTTTAGTTCTAGG
	Piezo-cold-prb 1 (unlabelled)	CCTAGAACTAAACACATGAGCCTCCTTCTT	AAGAAGGAGGCTCATGTGTTTAGTTCTAGG
	Piezo-heat-prb 2 (labelled)	ATCCAAATGGACCACATGCCCATCAACCTCCAT	ATGGAGGTTGATGGGCATGTGGTCCATTTGGAT
	Piezo-cold-prb 2 (unlabelled)	ATCCAAATGGACCACATGCCCATCAACCTCCAT	ATGGAGGTTGATGGGCATGTGGTCCATTTGGAT
RT-PCR	PIF3	TGTATGGAAGTGATAGAG	TGAAGGTTATTATTAGTAGTC
	Piezo	CTTTGCGAGCTTGTGTGCTT	TCCCAAATTTGCATGTCCTTTCC
	Actin	TGCTGTGATTTCTTTGCTCATACG	CAGTGGTCCGTACAACCGCTATTG
